# Impact of Norway spruce pre-degradation stages induced by *G. trabeum* on fungal and bacterial communities

**DOI:** 10.1101/2021.11.02.466070

**Authors:** Nicolas Valette, Arnaud Legout, Barry Goodell, Gry Alfredsen, Lucas Auer, Eric Gelhaye, Delphine Derrien

## Abstract

In forests ecosystems, fungi and bacteria are key actors in wood degradation. However, few studies have focused on the impact of fungal pre-degradationon bacterial and fungal communities. Coniferous forests are dominated by Brown rot fungi that are involved in earliest phase of lignocellulose breakdown, and therefore, influencing the second phase of microbial colonization. This study aimed to investigate the first microbial species colonizing after intermediate and advanced pre-degradation by the brown rot fungus *Gloeophyllum trabeum*. Using Illumina metabarcoding, bacterial and fungal communities were monitored after 70 days from *Picea abies* wood blocks placed between forest floor and topsoil. Chemical composition of the wood samples was determined for each of the pre-degradation stages. We observed significant changes in the bacterial and fungal communities associated with the pre-degradation of *P. abies*, and that wood substrate condition acted as a gatekeeper for both microbial communities. Our data also suggested that fungal and bacterial communities could interact and act in a synergistic way during the wood decomposition process.
