## Supplemental Table 1 for "Impact of Norway spruce pre-degradation stages induced by *G. trabeum* on fungal and bacterial communities"

### Sheet: Feuil1
a) Wood blocks degraded by G. trabeum
Wood block number	Dry mass (g) at 65°C	Incubation start	Incubation end	Dry mass (g) after degradation	Mass loss (%)
1	7.262	2018-10-18	2018-10-18	7.262	0
2	6.413	2018-10-18	2018-10-18	6.413	0
3	6.965	2018-10-18	2018-10-18	6.965	0
4	7.26	2018-10-18	2018-10-18	7.26	0
5	7.254	2018-10-18	2018-10-18	7.254	0
6	6.29	2018-10-18	2018-10-18	6.29	0
7	6.872	2018-10-18	2018-10-18	6.872	0
8	6.315	2018-10-18	2018-10-18	6.315	0
9	6.25	2018-10-18	2018-10-18	6.25	0
10	6.955	2018-10-18	2018-10-18	6.955	0
11	7.491	2018-10-18	2018-10-18	7.491	0
12	7.364	2018-10-18	2018-10-18	7.364	0
13	6.267	2018-10-18	2018-10-18	6.267	0
14	7.348	2018-10-18	2018-10-18	7.348	0
15	6.27	2018-10-18	2018-10-18	6.27	0
16	7.165	2018-10-18	2018-10-18	7.165	0
17	6.894	2018-10-18	2018-10-18	6.894	0
18	6.868	2018-10-18	2018-10-18	6.868	0
19	6.148	2018-10-18	2018-10-18	6.148	0
20	7.4	2018-10-18	2018-10-18	7.4	0
21	6.361	2018-10-18	2018-10-18	6.361	0
22	7.226	2018-10-18	2018-10-18	7.226	0
23	6.356	2018-10-18	2018-10-18	6.356	0
24	6.215	2018-10-18	2018-10-18	6.215	0
25	6.354	2018-10-18	2018-10-18	6.354	0
26	7.527	2018-10-18	2018-10-18	7.527	0
27	7.43	2018-10-18	2018-10-18	7.43	0
28	7.003	2018-10-18	2018-10-18	7.003	0
29	6.301	2018-10-18	2018-10-18	6.301	0
30	7.526	2018-10-18	2018-10-18	7.526	0
31	6.475	2018-10-18	2018-12-10	5.577	13.8687
32	6.149	2018-10-18	2018-12-10	4.898	20.3448
33	6.214	2018-10-18	2018-12-10	5.385	13.3408
36	6.249	2018-10-18	2018-12-10	5.482	12.274
37	7.404	2018-10-18	2018-12-10	6.79	8.29281
38	6.657	2018-10-18	2019-02-26	5.521	17.0647
39	7.365	2018-10-18	2019-02-26	6.239	15.2885
40	7.384	2018-10-18	2019-02-26	5.827	21.0861
41	6.353	2018-10-18	2019-02-26	4.361	31.3553
42	6.941	2018-10-18	2019-02-26	5.86	15.5741
43	7.193	2018-10-18	2019-04-02	5.734	20.2836
44	7.273	2018-10-18	2019-04-02	5.317	26.894
45	6.337	2018-10-18	2019-04-02	4.603	27.3631
46	7.04	2018-10-18	2019-02-26	5.409	23.1676
47	6.131	2018-10-18	2019-02-26	4.603	24.9225
48	7.2	2018-10-18	2019-02-26	6.108	15.1667
49	6.301	2018-10-18	2019-02-26	4.812	23.6312
50	7.109	2018-10-18	2019-02-26	5.473	23.0131
51	7.092	2018-10-18	2019-02-26	5.405	23.7874
52	7.351	2018-10-18	2019-02-26	6.054	17.6439
53	7.339	2018-10-18	2019-02-26	6.105	16.8143
54	7.099	2018-10-18	2019-01-31	7.037	0.873362
55	6.716	2018-10-18	2019-01-31	6.674	0.625372
56	7.395	2018-10-18	2019-01-31	7.357	0.513861
57	7.446	2018-10-18	2019-01-31	7.408	0.510341
58	7.356	2018-10-18	2019-01-31	7.304	0.706906
59	7.489	2018-10-18	2019-01-31	7.315	2.32341
60	6.43	2018-10-18	2019-01-31	6.338	1.43079
61	7.268	2018-10-18	2019-01-31	7.02	3.41222
62	6.415	2018-10-18	2019-01-31	5.937	7.45129
63	7.356	2018-10-18	2019-01-31	6.724	8.59163
64	6.954	2018-10-18	2018-11-26	6.591	5.22002
65	6.658	2018-10-18	2018-11-26	6.272	5.79754
66	7.066	2018-10-18	2018-11-26	6.296	10.8973
67	7.31	2018-10-18	2018-11-26	6.991	4.36389
68	7.305	2018-10-18	2018-11-26	7.078	3.10746
69	6.338	2018-10-18	2019-03-18	5.037	20.527
70	6.161	2018-10-18	2019-03-18	4.609	25.1907
71	6.489	2018-10-18	2019-03-18	4.115	36.585
72	7.171	2018-10-18	2019-03-18	5.862	18.2541
73	6.153	2018-10-18	2019-03-18	4.711	23.4357
74	7.343	2018-10-18	2019-01-08	6.019	18.0308
75	7.549	2018-10-18	2019-01-08	6.548	13.26
76	7.107	2018-10-18	2019-01-08	5.661	20.3461
77	6.812	2018-10-18	2019-01-08	5.849	14.1368
78	7.357	2018-10-18	2019-01-08	6.326	14.0139
79	6.944	2018-10-18	2019-01-08	5.774	16.8491
80	6.91	2018-10-18	2019-01-08	5.824	15.7164
81	6.131	2018-10-18	2019-01-08	4.589	25.1509
82	7.06	2018-10-18	2019-01-08	6.126	13.2295
83	6.825	2018-10-18	2019-01-08	5.767	15.5018
84	6.384	2018-10-18	2019-01-08	5.331	16.4944
85	7.108	2018-10-18	2019-01-08	5.567	21.6798
86	7.267	2018-10-18	2019-01-08	6.15	15.3709
87	7.364	2018-10-18	2019-01-08	5.997	18.5633
88	7.168	2018-10-18	2019-01-08	5.973	16.6713
89	7.004	2018-10-18	2018-11-26	6.611	5.61108
90	7.486	2018-10-18	2018-11-26	6.993	6.58563
91	7.307	2018-10-18	2018-11-26	6.795	7.00698
92	7.438	2018-10-18	2018-11-26	6.924	6.91046
93	7.472	2018-10-18	2018-11-26	7.016	6.10278
94	6.364	2018-10-18	2019-01-08	5.527	13.1521
95	6.749	2018-10-18	2019-01-08	5.807	13.9576
96	7.053	2018-10-18	2019-01-08	6.282	10.9315
97	6.355	2018-10-18	2019-01-08	4.997	21.369
98	7.004	2018-10-18	2019-01-08	6.058	13.5066
99	6.395	2018-10-18	2018-11-26	5.943	7.06802
100	7.13	2018-10-18	2018-11-26	6.44	9.67742
101	7.167	2018-10-18	2018-11-26	6.454	9.94837
102	6.911	2018-10-18	2018-11-26	6.199	10.3024
103	7.345	2018-10-18	2018-11-26	6.696	8.83594
104	6.219	2018-10-18	2019-02-26	5.048	18.8294
105	7.39	2018-10-18	2019-02-26	6.194	16.184
106	6.351	2018-10-18	2019-02-26	4.91	22.6893
107	6.944	2018-10-18	2019-02-26	5.451	21.5006
108	6.32	2018-10-18	2019-02-26	4.868	22.9747
109	7.357	2018-10-18	2019-02-26	5.979	18.7305
110	7.575	2018-10-18	2019-02-26	6.322	16.5413
111	7.526	2018-10-18	2019-02-26	5.73	23.8639
112	6.572	2018-10-18	2019-04-02	5.053	23.1132
113	6.995	2018-10-18	2019-04-02	5.089	27.248
114	7.651	2018-10-18	2019-04-02	5.865	23.3434
115	6.162	2018-10-18	2019-04-02	4.219	31.532
116	7.11	2018-10-18	2019-04-02	5.598	21.2658
117	7.308	2018-10-18	2019-04-02	5.903	19.2255
118	7.098	2018-10-18	2019-04-02	5.563	21.6258
119	7.453	2018-10-18	2019-04-02	5.815	21.9777
120	6.232	2018-10-18	2019-01-08	4.966	20.3145
121	7.463	2018-10-18	2019-01-08	6.398	14.2704
122	7.349	2018-10-18	2019-01-08	5.907	19.6217
123	7.3	2018-10-18	2019-01-08	6.176	15.3973
124	7.091	2018-10-18	2019-01-08	5.759	18.7844
125	7.232	2018-10-18	2019-01-08	6.124	15.3208
126	7.426	2018-10-18	2019-01-08	6.348	14.5166
127	6.308	2018-10-18	2019-01-08	4.962	21.338
128	6.983	2018-10-18	2019-01-08	5.812	16.7693
129	7.209	2018-10-18	2019-01-08	5.863	18.6711
130	7.515	2018-10-18	2019-01-08	6.436	14.358
131	6.967	2018-10-18	2019-01-08	5.636	19.1043
132	6.354	2018-10-18	2019-01-08	5.23	17.6896
133	7.212	2018-10-18	2019-01-08	6.242	13.4498
134	6.291	2018-10-18	2019-01-08	4.948	21.348
135	7.401	2018-10-18	2019-01-08	7.26	1.90515
136	6.526	2018-10-18	2019-01-08	6.382	2.20656
137	7.409	2018-10-18	2019-01-08	7.245	2.21352
138	6.46	2018-10-18	2019-01-08	6.325	2.08978
139	7.454	2018-10-18	2019-01-08	7.318	1.82452
140	6.51	2018-10-18	2019-03-18	5.189	20.2919
141	7.184	2018-10-18	2019-03-18	5.557	22.6476
142	6.501	2018-10-18	2019-03-18	5.132	21.0583
143	6.328	2018-10-18	2019-03-18	5.166	18.3628
144	6.874	2018-10-18	2019-03-18	5.594	18.6209
145	7.663	2018-10-18	2019-02-26	6.396	16.534
146	6.287	2018-10-18	2019-02-26	4.987	20.6776
147	6.51	2018-10-18	2019-02-26	5.097	21.7051
148	7.055	2018-10-18	2019-02-26	6.028	14.5571
149	6.428	2018-10-18	2019-02-26	4.897	23.8177
150	7.113	2018-10-18	2019-01-08	6.286	11.6266
151	7.526	2018-10-18	2019-01-08	6.574	12.6495
152	7.335	2018-10-18	2019-01-08	6.547	10.743
153	6.346	2018-10-18	2019-01-08	5.119	19.335
154	7.131	2018-10-18	2019-01-08	6.45	9.54985
155	7.326	2018-10-18	2019-01-08	6.443	12.053
156	6.46	2018-10-18	2019-01-08	5.412	16.2229
157	6.331	2018-10-18	2019-01-08	5.533	12.6046
158	7.328	2018-10-18	2019-01-08	5.96	18.6681
159	6.989	2018-10-18	2019-01-08	5.901	15.5673
160	7.048	2018-10-18	2019-01-08	6.298	10.6413
161	6.688	2018-10-18	2019-01-08	5.607	16.1633
162	6.377	2018-10-18	2019-01-08	5.347	16.1518
163	6.271	2018-10-18	2019-01-08	5.104	18.6095
164	6.352	2018-10-18	2019-01-08	5.107	19.6001
165	6.147	2018-10-18	2019-03-18	4.967	19.1964
166	7.078	2018-10-18	2019-03-18	5.728	19.0732
167	7.012	2018-10-18	2019-03-18	5.941	15.2738
168	6.227	2018-10-18	2019-03-18	5.067	18.6286
169	7.481	2018-10-18	2019-03-18	6.506	13.033
170	6.814	2018-10-18	2019-04-02	5.599	17.8309
171	6.438	2018-10-18	2019-04-02	5.23	18.7636
172	7.148	2018-10-18	2019-04-02	5.797	18.9004
173	7.134	2018-10-18	2019-04-02	5.8	18.6992
174	7.482	2018-10-18	2019-03-18	5.927	20.7832
175	7.51	2018-10-18	2019-03-18	6.255	16.7111
176	6.139	2018-10-18	2019-03-18	5.002	18.5209
177	6.481	2018-10-18	2019-03-18	4.408	31.9858
178	7.268	2018-10-18	2019-03-18	5.996	17.5014
179	7.118	2018-10-18	2019-03-18	5.888	17.2801
180	6.672	2018-10-18	2019-03-18	5.401	19.0498
181	6.9	2018-10-18	2019-03-18	5.638	18.2899
182	7.208	2018-10-18	2019-03-18	6.057	15.9684
183	6.162	2018-10-18	2019-03-18	4.983	19.1334
184	6.199	2018-10-18	2018-11-26	5.548	10.5017
185	7.146	2018-10-18	2018-11-26	6.336	11.335
186	6.327	2018-10-18	2018-11-26	5.713	9.70444
187	6.282	2018-10-18	2018-11-26	5.748	8.50048
188	7.275	2018-10-18	2018-11-26	6.73	7.49141
189	7.161	2018-10-18	2019-01-31	5.767	19.4666
190	6.822	2018-10-18	2019-01-31	5.449	20.1261
191	7.328	2018-10-18	2019-01-31	5.768	21.2882
192	7.094	2018-10-18	2019-01-31	5.898	16.8593
193	6.4	2018-10-18	2019-01-31	4.956	22.5625
194	6.397	2018-10-18	2018-11-26	5.821	9.00422
195	7.363	2018-10-18	2018-11-26	6.749	8.33899
196	7.014	2018-10-18	2018-11-26	6.233	11.1349
197	7.544	2018-10-18	2018-11-26	6.875	8.86797
198	6.928	2018-10-18	2018-11-26	6.395	7.69342
199	6.515	2018-10-18	2018-11-26	6.034	7.38296
200	6.254	2018-10-18	2018-11-26	5.77	7.73905
201	7.14	2018-10-18	2018-11-26	6.439	9.81793
202	7.668	2018-10-18	2018-11-26	7.065	7.86385
203	7.488	2018-10-18	2018-11-26	6.912	7.69231
204	7.14	2018-10-18	2019-01-08	5.816	18.5434
205	7.014	2018-10-18	2019-01-08	5.985	14.6707
206	6.686	2018-10-18	2019-01-08	5.439	18.6509
207	7.219	2018-10-18	2019-01-08	5.625	22.0806
208	7.028	2018-10-18	2019-01-08	5.843	16.8611
209	6.164	2018-10-18	2018-12-10	5.424	12.0052
210	6.302	2018-10-18	2018-12-10	5.634	10.5998
211	6.408	2018-10-18	2018-12-10	5.771	9.9407
212	6.174	2018-10-18	2018-12-10	5.042	18.335
213	7.457	2018-10-18	2018-12-10	6.928	7.09401
214	6.398	2018-10-18	2018-12-10	5.756	10.0344
215	6.1	2018-10-18	2018-12-10	5.129	15.918
216	6.201	2018-10-18	2018-12-10	5.06	18.4003
217	7.163	2018-10-18	2018-12-10	6.622	7.5527
218	6.255	2018-10-18	2018-12-10	5.363	14.2606
219	6.894	2018-10-18	2019-01-31	5.389	21.8306
220	7.449	2018-10-18	2019-01-31	6.072	18.4857
221	6.551	2018-10-18	2019-01-31	5.214	20.4091
222	6.193	2018-10-18	2019-01-31	4.227	31.7455
223	7.114	2018-10-18	2019-01-31	5.717	19.6373
224	6.2	2018-10-18	2018-11-26	5.697	8.1129
225	7.125	2018-10-18	2018-11-26	6.536	8.26667
226	7.195	2018-10-18	2018-11-26	6.684	7.10215
227	7.402	2018-10-18	2018-11-26	6.621	10.5512
228	6.987	2018-10-18	2018-11-26	6.381	8.67325
229	7.176	2018-10-18	2019-01-31	6.056	15.6076
230	7.076	2018-10-18	2019-01-31	5.823	17.7077
231	6.181	2018-10-18	2019-01-31	4.802	22.3103
232	6.047	2018-10-18	2019-01-31	4.213	30.3291
233	7.526	2018-10-18	2019-01-31	5.941	21.0603
234	7.079	2018-10-18	2019-01-31	5.657	20.0876
235	7.349	2018-10-18	2019-01-31	6.191	15.7572
236	6.442	2018-10-18	2019-01-31	4.908	23.8125
237	7.365	2018-10-18	2019-01-31	6.206	15.7366
238	7.323	2018-10-18	2019-01-31	5.883	19.6641
239	6.916	2018-10-18	2018-11-15	6.761	2.24118
240	7.128	2018-10-18	2018-11-15	7.005	1.72559
242	7.147	2018-10-18	2018-11-15	6.881	3.72184
243	7.364	2018-10-18	2018-11-15	7.2	2.22705
244	7.253	2018-10-18	2018-11-30	6.591	9.12726
245	7.36	2018-10-18	2018-11-30	6.928	5.86957
246	7.051	2018-10-18	2018-11-30	6.333	10.183
247	7.537	2018-10-18	2018-11-30	6.863	8.94255
248	6.089	2018-10-18	2018-11-30	5.568	8.55641
249	7.6	2018-10-18	2019-01-08	6.108	19.6316
250	7.079	2018-10-18	2019-01-08	5.825	17.7144
251	7.368	2018-10-18	2019-01-08	6.097	17.2503
252	7.502	2018-10-18	2019-01-08	6.312	15.8624
253	6.235	2018-10-18	2019-01-08	4.826	22.5982
254	7.313	2018-10-18	2019-03-18	5.847	20.0465
255	7.081	2018-10-18	2019-03-18	5.432	23.2877
256	6.303	2018-10-18	2019-01-08	5.228	17.0554
257	7.185	2018-10-18	2019-01-08	6.05	15.7968
258	7.159	2018-10-18	2019-01-08	5.956	16.804
259	7.308	2018-10-18	2019-01-08	6.222	14.8604
260	6.922	2018-10-18	2018-12-10	5.984	13.551
261	6.408	2018-10-18	2018-12-10	5.498	14.201
262	7.385	2018-10-18	2018-12-10	6.63	10.2234
263	6.214	2018-10-18	2018-12-10	4.996	19.6009
264	7.295	2018-10-18	2018-12-10	6.666	8.62234
265	7.267	2018-10-18	2019-01-31	6.379	12.2196
266	7.353	2018-10-18	2019-01-31	6.383	13.1919
267	7.037	2018-10-18	2019-01-31	6.758	3.96476
268	7.41	2018-10-18	2019-01-31	6.293	15.0742
269	7.293	2018-10-18	2019-04-02	5.723	21.5275
270	7.027	2018-10-18	2019-01-08	6.218	11.5127
271	6.99	2018-10-18	2019-01-08	6.042	13.5622
272	6.816	2018-10-18	2019-01-08	5.861	14.0112
273	7.208	2018-10-18	2019-01-08	6.179	14.2758
274	6.452	2018-10-18	2019-02-26	5.12	20.6448
275	7.35	2018-10-18	2019-02-26	6.042	17.7959
276	7.12	2018-10-18	2019-02-26	5.635	20.8567
277	6.357	2018-10-18	2019-02-26	4.322	32.012
278	6.165	2018-10-18	2019-02-26	4.72	23.4388
280	7.523	2018-10-18	2018-11-26	7.168	4.71886
281	7.082	2018-10-18	2018-11-26	6.491	8.3451
282	7.338	2018-10-18	2018-11-26	6.674	9.04879
283	7.018	2018-10-18	2018-11-26	6.529	6.9678
284	7.331	2018-10-18	2018-11-26	6.789	7.39326
285	6.809	2018-10-18	2018-11-26	6.243	8.31253
286	6.507	2018-10-18	2018-11-26	5.852	10.0661
287	7.382	2018-10-18	2018-11-26	6.544	11.3519
288	6.444	2018-10-18	2018-11-26	5.893	8.55059
289	7.318	2018-10-18	2019-04-02	5.866	19.8415
290	6.129	2018-10-18	2019-04-02	3.9	36.3681
291	7.147	2018-10-18	2019-04-02	5.585	21.8553
292	7.414	2018-10-18	2019-04-02	5.938	19.9083
293	7.621	2018-10-18	2019-01-31	6.287	17.5043
294	7.118	2018-10-18	2019-01-31	5.83	18.095
295	7.194	2018-10-18	2019-01-31	5.513	23.3667
296	7.189	2018-10-18	2019-01-31	6.13	14.7308
297	7.111	2018-10-18	2019-01-08	6.267	11.8689
298	6.303	2018-10-18	2019-01-08	5.218	17.214
299	7.719	2018-10-18	2019-01-08	6.605	14.4319
300	6.865	2018-10-18	2019-01-08	5.55	19.1551
301	7.438	2018-10-18	2019-01-08	6.579	11.5488
302	7.342	2018-10-18	2019-04-02	5.671	22.7595
303	7.346	2018-10-18	2019-04-02	6.115	16.7574
304	6.228	2018-10-18	2019-04-02	4.144	33.4618
305	7.284	2018-10-18	2019-03-18	5.588	23.2839
306	7.353	2018-10-18	2019-03-18	6.184	15.8983
307	7.106	2018-10-18	2019-03-18	5.582	21.4467
308	7.331	2018-10-18	2019-03-18	6.003	18.1149
309	6.158	2018-10-18	2019-01-08	5.077	17.5544
310	6.907	2018-10-18	2019-01-08	5.793	16.1286
311	6.333	2018-10-18	2019-01-08	5.078	19.8168
312	6.979	2018-10-18	2019-01-08	6.013	13.8415
313	6.249	2018-10-18	2019-01-31	5.275	15.5865
314	6.601	2018-10-18	2019-01-31	5.569	15.634
315	7.035	2018-10-18	2019-01-31	6.31	10.3056
316	6.362	2018-10-18	2019-01-31	5.402	15.0896
317	6.414	2018-10-18	2019-01-31	5.352	16.5575
318	7.028	2018-10-18	2019-02-26	5.571	20.7314
319	6.454	2018-10-18	2019-02-26	4.939	23.4738
320	7.478	2018-10-18	2019-02-26	6.116	18.2134
321	7.344	2018-10-18	2019-02-26	6.183	15.8088
322	6.477	2018-10-18	2019-02-26	4.933	23.8382
323	6.338	2018-10-18	2019-01-08	5.23	17.4819
324	6.937	2018-10-18	2019-01-08	5.925	14.5884
325	7.02	2018-10-18	2019-01-08	5.791	17.5071
326	6.745	2018-10-18	2019-01-08	5.207	22.8021
327	6.194	2018-10-18	2019-01-08	5.225	15.6442
328	7.308	2018-10-18	2019-03-18	5.645	22.7559
329	6.387	2018-10-18	2019-03-18	4.411	30.9378
b) Chemical compositon according to mass loss of wood blocks
Wood Blocks	Mass loss (%)	Soluble part (g)	Hemicellulose (g)	Celullose (g)	lignin (g)
1	0	2.89 ± 0.81	18,47 ± 0.62	51,61 ± 3.13	27,02 ± 3.04
2	0	2,32 ± 0.60	18,62 ± 0.71	51,88 ± 1.65	27,19 ± 1.76
3	0	2,06 ± 0.52	17,52 ± 0.29	51,71 ± 0.48	28,71 ± 0.43
72	3.5	7,66 ± 0.32	15,28 ± 0.52	48,36 ± 1.27	28,7 ± 1.47
65	3.5	5,23 ± 1.23	15,52 ± 0.14	51,26 ± 0.89	27,99 ± 0.45
280	3.5	9,75 ± 0.53	15,34 ± 0.33	48,84 ± 0.57	26,07 ± 0.75
301	9	15,8 ± 0.43	13,34 ± 1.1	44,86 ± 1.25	26 ± 0.52
256	9	13,27 ± 1.3	15,69 ± 1.02	44,08 ± 1.19	26,96 ± 0.85
203	9	21,96 ± 4.02	12,71 ± 0.49	39,84 ± 3.03	25,49 ± 0.57
90	15	14,24 ± 2.35	13,99 ± 0.26	47,36 ± 1.32	24,41 ± 0.79
50	15	12,53 ± 0.90	14,16 ± 0.45	46,03 ± 1.11	27,29 ± 0.75
39	15	13 ± 1.20	13,75 ± 0.40	45,52 ± 2.53	27,73 ± 1.67
265	20	20,15 ± 1.62	13,07 ± 0.13	41,09 ± 1.44	25,69 ± 0.40
311	20	15,58 ± 1.52	13,86 ± 1.28	44,5 ± 2.32	26,05 ± 2.11
45	27	26,13 ± 4.23	11,87 ± 0.72	37,7 ± 2.87	24,3 ± 1.73
47	27	27,42 ± 2.42	11,03 ± 1.32	33,88 ± 4.16	27,67 ± 3.26
120	27	26,33 ± 1.82	12,09 ± 0.81	37,43 ± 1.11	24,15 ± 1.38
41	31.5	29,39 ± 2.1	9,89 ± 0.56	29,65 ± 2.16	31,06 ± 1.31
231	31.5	28,93 ± 0.94	10,91 ± 0.98	28,97 ± 0.99	31,2 ± 1.2
c) Wood blocks incubated in situ
Wood blocks	Initial mass loss (%)
1	0
2	0
3	0
4	0
5	0
6	0
79	13.26
86	13.23
98	13.15
102	13.51
141	13.45
290	13.56
123	31.53
241	30.33
360	30.94
186	31.99
296	32.01
325	33.46
