## Supplemental Table 2 for "Impact of Norway spruce pre-degradation stages induced by *G. trabeum* on fungal and bacterial communities"

### Sheet: Feuil 1
a) Fungal taxonomy clustered at the genus level
							Intermediate decayed wood	Advanced decayed wood	Non-decayed wood	Soil	Forest floor	Intermediate decayed wood	Advanced decayed wood	Non-decayed wood	Soil	Forest floor
	Kingdom	Phylum	Class	Order	Family	Genus	Mean relative abundance					Mean relative abundance (%)
Cluster_75	Fungi	Basidiomycota	Agaricomycetes	Agaricales	Amanitaceae	Amanita	0	0	0	162	0	0	0	0	0.935551	0
Cluster_479	Fungi	Basidiomycota	Agaricomycetes	Atheliales	Atheliaceae	Amphinema	0	0	0	1	0	0	0	0	0.00577501	0
Cluster_334	Fungi	Ascomycota	Dothideomycetes	Pleosporales	Amorosiaceae	Angustimassarina	0	0	15	0	2	0	0	0.129938	0	0.00866251
Cluster_570	Fungi	Ascomycota	Dothideomycetes	Capnodiales	Capnodiaceae	Antennariella	0	0	2	2	3	0	0	0.017325	0.01155	0.0129938
Cluster_51	Fungi	Basidiomycota	Tremellomycetes	Trichosporonales	Trichosporonaceae	Apiotrichum	2	171	38	25	12	0.017325	0.987526	0.329175	0.144375	0.0519751
Cluster_32	Fungi	Ascomycota	Leotiomycetes	Helotiales	Hyaloscyphaceae	Arachnopeziza	5	1	324	33	77	0.0433125	0.00577501	2.80665	0.190575	0.333507
Cluster_409	Fungi	Ascomycota	Dothideomycetes	Pleosporales	Didymellaceae	Ascochyta	0	0	5	0	8	0	0	0.0433125	0	0.03465
Cluster_218	Fungi	Ascomycota	Leotiomycetes	Helotiales	Ascocorticiaceae	Ascocorticium	0	0	0	20	6	0	0	0	0.1155	0.0259875
Cluster_589	Fungi	Ascomycota	Eurotiomycetes	Eurotiales	Aspergillaceae	Aspergillus	0	0	0	4	0	0	0	0	0.0231	0
Cluster_132	Fungi	Ascomycota	Dothideomycetes	Dothideales	Aureobasidiaceae	Aureobasidium	0	0	66	1	1	0	0	0.571726	0.00577501	0.00433125
Cluster_502	Fungi	Ascomycota	Sordariomycetes	Hypocreales	Cordycipitaceae	Beauveria	0	0	3	0	6	0	0	0.0259875	0	0.0259875
Cluster_352	Fungi	Basidiomycota	Agaricomycetes	Cantharellales	Botryobasidiaceae	Botryobasidium	0	0	0	12	0	0	0	0	0.0693001	0
Cluster_401	Fungi	Ascomycota	Leotiomycetes	Helotiales	Sclerotiniaceae	Botryotinia	3	1	0	1	0	0.0259875	0.00577501	0	0.00577501	0
Cluster_16	Fungi	Ascomycota	Leotiomycetes	Helotiales	Helotiales_fam_Incertae_sedis	Cadophora	1007	241	473	20	48	8.72315	1.39178	4.09737	0.1155	0.2079
Cluster_311	Fungi	Ascomycota	Eurotiomycetes	Chaetothyriales	Herpotrichiellaceae	Capronia	0	0	15	3	0	0	0	0.129938	0.017325	0
Cluster_549	Fungi	Ascomycota	Dothideomycetes	Mytilinidales	Gloniaceae	Cenococcum	0	0	0	6	5	0	0	0	0.03465	0.0216563
Cluster_492	Fungi	Ascomycota	Sordariomycetes	Chaetosphaeriales	Chaetosphaeriaceae	Chaetosphaeria	0	7	2	0	0	0	0.040425	0.017325	0	0
Cluster_11	Fungi	Ascomycota	Leotiomycetes	Helotiales	Helotiales_fam_Incertae_sedis	Chalara	30	20	56	418	1065	0.259875	0.1155	0.4851	2.41395	4.61279
Cluster_66	Fungi	Ascomycota	Sordariomycetes	Hypocreales	Hypocreaceae	Cladobotryum	0	0	174	0	0	0	0	1.50728	0	0
Cluster_244	Fungi	Ascomycota	Eurotiomycetes	Chaetothyriales	Herpotrichiellaceae	Cladophialophora	3	6	26	47	62	0.0259875	0.03465	0.225225	0.271425	0.268538
Cluster_581	Fungi	Ascomycota	Leotiomycetes	Helotiales	Helotiaceae	Claussenomyces	0	0	0	3	0	0	0	0	0.017325	0
Cluster_362	Fungi	Ascomycota	Leotiomycetes	Rhytismatales	Rhytismataceae	Coccomyces	0	0	0	0	13	0	0	0	0	0.0563063
Cluster_337	Fungi	Ascomycota	Lecanoromycetes	Ostropales	Coenogoniaceae	Coenogonium	0	1	0	4	8	0	0.00577501	0	0.0231	0.03465
Cluster_158	Fungi	Basidiomycota	Microbotryomycetes	Microbotryomycetes_ord_Incertae_sedis	Microbotryomycetes_fam_Incertae_sedis	Colacogloea	25	16	70	2	0	0.216563	0.0924001	0.606376	0.01155	0
Cluster_40	Fungi	Ascomycota	Leotiomycetes	Helotiales	Helotiaceae	Collophora	224	337	11	0	1	1.9404	1.94618	0.0952876	0	0.00433125
Cluster_534	Fungi	Basidiomycota	Tremellomycetes	Tremellales	Tremellaceae	Cryptococcus	0	0	0	3	3	0	0	0	0.017325	0.0129938
Cluster_84	Fungi	Ascomycota	Lecanoromycetes	Ostropales	Stictidaceae	Cryptodiscus	0	1	5	81	9	0	0.00577501	0.0433125	0.467775	0.0389813
Cluster_112	Fungi	Ascomycota	Leotiomycetes	Helotiales	Dermateaceae	Cryptosporiopsis	1	4	19	17	34	0.00866251	0.0231	0.164588	0.0981751	0.147263
Cluster_233	Fungi	Basidiomycota	Dacrymycetes	Dacrymycetales	Dacrymycetaceae	Dacrymyces	0	28	7	2	1	0	0.1617	0.0606376	0.01155	0.00433125
Cluster_517	Fungi	Ascomycota	Leotiomycetes	Helotiales	Hyaloscyphaceae	Dasyscyphella	0	0	10	0	0	0	0	0.0866251	0	0
Cluster_106	Fungi	Ascomycota	Saccharomycetes	Saccharomycetales	Debaryomycetaceae	Debaryomyces	82	2	17	2	0	0.710326	0.01155	0.147263	0.01155	0
Cluster_323	Fungi	Ascomycota	Sordariomycetes	Diaporthales	Diaporthaceae	Diaporthe	0	0	0	11	9	0	0	0	0.0635251	0.0389813
Cluster_402	Fungi	Ascomycota	Lecanoromycetes	Lecanoromycetes_ord_Incertae_sedis	Lecanoromycetes_fam_Incertae_sedis	Dictyocatenulata	0	0	0	4	17	0	0	0	0.0231	0.0736313
Cluster_687	Fungi	Basidiomycota	Cystobasidiomycetes	Erythrobasidiales	Erythrobasidiaceae	Erythrobasidium	0	0	7	0	0	0	0	0.0606376	0	0
Cluster_377	Fungi	Ascomycota	Eurotiomycetes	Chaetothyriales	Herpotrichiellaceae	Exophiala	1	4	12	2	0	0.00866251	0.0231	0.10395	0.01155	0
Cluster_55	Fungi	Ascomycota	Sordariomycetes	Sordariales	Lasiosphaeriaceae	Fimetariella	0	0	0	189	17	0	0	0	1.09148	0.0736313
Cluster_136	Fungi	Basidiomycota	Agaricomycetes	Hymenochaetales	Hymenochaetaceae	Fomitiporia	0	0	108	0	0	0	0	0.935551	0	0
Cluster_971	Fungi	Ascomycota	Sordariomycetes	Hypocreales	Nectriaceae	Fusicolla	0	0	5	0	0	0	0	0.0433125	0	0
Cluster_127	Fungi	Basidiomycota	Agaricomycetes	Agaricales	Strophariaceae	Galerina	0	0	0	199	1	0	0	0	1.14923	0.00433125
Cluster_412	Fungi	Ascomycota	Dothideomycetes	Pleosporales	Melanommataceae	Gemmamyces	0	0	0	0	6	0	0	0	0	0.0259875
Cluster_186	Fungi	Ascomycota	Leotiomycetes	Thelebolales	Pseudeurotiaceae	Geomyces	0	0	42	0	0	0	0	0.363825	0	0
Cluster_275	Fungi	Ascomycota	Sordariomycetes	Hypocreales	Nectriaceae	Gibberella	0	0	18	0	0	0	0	0.155925	0	0
Cluster_307	Fungi	Basidiomycota	Agaricomycetes	Gloeophyllales	Gloeophyllaceae	Gloeophyllum	0	110	0	0	0	0	0.635251	0	0	0
Cluster_885	Fungi	Basidiomycota	Agaricomycetes	Agaricales	Omphalotaceae	Gymnopus	0	0	3	1	6	0	0	0.0259875	0.00577501	0.0259875
Cluster_234	Fungi	Ascomycota	Dothideomycetes	Pleosporales	Melanommataceae	Herpotrichia	0	0	21	0	0	0	0	0.181913	0	0
Cluster_304	Fungi	Ascomycota	Dothideomycetes	Dothideales	Dothioraceae	Hormonema	0	15	5	3	3	0	0.0866251	0.0433125	0.017325	0.0129938
Cluster_118	Fungi	Ascomycota	Leotiomycetes	Helotiales	Hyaloscyphaceae	Hyaloscypha	48	49	11	217	51	0.4158	0.282975	0.0952876	1.25318	0.220894
Cluster_428	Fungi	Ascomycota	Sordariomycetes	Hypocreales	Nectriaceae	Ilyonectria	1	0	9	0	0	0.00866251	0	0.0779626	0	0
Cluster_15	Fungi	Basidiomycota	Agaricomycetes	Boletales	Boletaceae	Imleria	0	0	19	894	99	0	0	0.164588	5.16286	0.428794
Cluster_164	Fungi	Ascomycota	Leotiomycetes	Helotiales	Helotiaceae	Infundichalara	20	10	39	26	74	0.17325	0.0577501	0.337838	0.15015	0.320513
Cluster_3	Fungi	Basidiomycota	Agaricomycetes	Agaricales	Inocybaceae	Inocybe	0	1	0	2553	320	0	0.00577501	0	14.7436	1.386
Cluster_35	Fungi	Ascomycota	Leotiomycetes	Helotiales	Helotiales_fam_Incertae_sedis	Kendrickiella	193	314	136	0	2	1.67186	1.81335	1.1781	0	0.00866251
Cluster_48	Fungi	Basidiomycota	Tremellomycetes	Cystofilobasidiales	Mrakiaceae	Krasilnikovozyma	519	251	84	0	0	4.49584	1.44953	0.727651	0	0
Cluster_663	Fungi	Ascomycota	Leotiomycetes	Helotiales	Hyaloscyphaceae	Lachnellula	0	0	0	8	0	0	0	0	0.0462	0
Cluster_102	Fungi	Ascomycota	Leotiomycetes	Helotiales	Hyaloscyphaceae	Lachnum	1	0	24	16	41	0.00866251	0	0.2079	0.0924001	0.177581
Cluster_609	Fungi	Basidiomycota	Agaricomycetes	Russulales	Russulaceae	Lactarius	0	0	0	6	0	0	0	0	0.03465	0
Cluster_547	Fungi	Ascomycota	Leotiomycetes	Helotiales	Rutstroemiaceae	Lambertella	1	0	0	4	3	0.00866251	0	0	0.0231	0.0129938
Cluster_506	Fungi	Ascomycota	Dothideomycetes	Capnodiales	Teratosphaeriaceae	Lapidomyces	0	1	3	0	1	0	0.00577501	0.0259875	0	0.00433125
Cluster_331	Fungi	Ascomycota	Sordariomycetes	Hypocreales	Cordycipitaceae	Lecanicillium	0	0	9	17	0	0	0	0.0779626	0.0981751	0
Cluster_45	Fungi	Ascomycota	Sordariomycetes	Hypocreales	Cordycipitaceae	Leptobacillium	1	6	460	108	0	0.00866251	0.03465	3.98475	0.623701	0
Cluster_431	Fungi	Basidiomycota	Microbotryomycetes	Leucosporidiales	Leucosporidiaceae	Leucosporidium	7	1	1	0	0	0.0606376	0.00577501	0.00866251	0	0
Cluster_144	Fungi	Ascomycota	Dothideomycetes	Mytilinidiales	Mytilinidiaceae	Lophium	2	0	43	5	25	0.017325	0	0.372488	0.028875	0.108281
Cluster_535	Fungi	Ascomycota	Leotiomycetes	Rhytismatales	Rhytismataceae	Lophodermium	0	0	0	1	11	0	0	0	0.00577501	0.0476438
Cluster_71	Fungi	Basidiomycota	Agaricomycetes	Trechisporales	Hydnodontaceae	Luellia	0	4	92	204	56	0	0.0231	0.796951	1.1781	0.24255
Cluster_184	Fungi	Basidiomycota	Malasseziomycetes	Malasseziales	Malasseziaceae	Malassezia	6	0	105	0	0	0.0519751	0	0.909563	0	0
Cluster_94	Fungi	Ascomycota	Sordariomycetes	Hypocreales	Clavicipitaceae	Metapochonia	1	0	82	15	0	0.00866251	0	0.710326	0.0866251	0
Cluster_373	Fungi	Ascomycota	Sordariomycetes	Hypocreales	Clavicipitaceae	Metarhizium	0	0	0	2	0	0	0	0	0.01155	0
Cluster_450	Fungi	Ascomycota	Lecanoromycetes	Lecanorales	Micareaceae	Micarea	0	0	0	3	5	0	0	0	0.017325	0.0216563
Cluster_14	Fungi	Ascomycota	Leotiomycetes	Helotiales	Leotiaceae	Miniancora	0	0	1	240	1058	0	0	0.00866251	1.386	4.58247
Cluster_93	Fungi	Ascomycota	Leotiomycetes	Helotiales	Dermateaceae	Mollisia	32	5	8	16	49	0.2772	0.028875	0.0693001	0.0924001	0.212231
Cluster_37	Fungi	Mortierellomycota	Mortierellomycetes	Mortierellales	Mortierellaceae	Mortierella	0	0	537	3	1	0	0	4.65177	0.017325	0.00433125
Cluster_223	Fungi	Ascomycota	Dothideomycetes	Pleosporales	Melanommataceae	Muriformistrickeria	0	0	5	5	16	0	0	0.0433125	0.028875	0.0693001
Cluster_169	Fungi	Basidiomycota	Agaricomycetes	Agaricales	Tricholomataceae	Mycena	0	0	64	15	26	0	0	0.554401	0.0866251	0.112613
Cluster_1053	Fungi	Ascomycota	Leotiomycetes	Helotiales	Helotiaceae	Mycosymbioces	0	0	0	0	2	0	0	0	0	0.00866251
Cluster_61	Fungi	Ascomycota	Dothideomycetes	Pleosporales	Didymellaceae	Neodidymelliopsis	9	8	114	11	22	0.0779626	0.0462	0.987526	0.0635251	0.0952876
Cluster_345	Fungi	Basidiomycota	Microbotryomycetes	Microbotryomycetes_ord_Incertae_sedis	Chrysozymaceae	Oberwinklerozyma	5	5	21	1	0	0.0433125	0.028875	0.181913	0.00577501	0
Cluster_508	Fungi	Ascomycota	Dothideomycetes	Venturiales	Sympoventuriaceae	Ochroconis	0	0	0	2	8	0	0	0	0.01155	0.03465
Cluster_30	Fungi	Ascomycota	Leotiomycetes	Helotiales	Myxotrichaceae	Oidiodendron	333	275	234	130	12	2.88462	1.58813	2.02703	0.750751	0.0519751
Cluster_195	Fungi	Ascomycota	Dothideomycetes	Pleosporales	Didymosphaeriaceae	Paraphaeosphaeria	0	0	38	0	1	0	0	0.329175	0	0.00433125
Cluster_119	Fungi	Ascomycota	Dothideomycetes	Pleosporales	Phaeosphaeriaceae	Paraphoma	0	0	65	0	0	0	0	0.563063	0	0
Cluster_391	Fungi	Ascomycota	Dothideomycetes	Pleosporales	unidentified	Parapyrenochaeta	0	0	5	0	0	0	0	0.0433125	0	0
Cluster_24	Fungi	Ascomycota	Eurotiomycetes	Eurotiales	Aspergillaceae	Penicillium	488	578	308	15	4	4.2273	3.33795	2.66805	0.0866251	0.017325
Cluster_207	Fungi	Ascomycota	Dothideomycetes	Dothideales	Dothioraceae	Perusta	0	1	3	7	20	0	0.00577501	0.0259875	0.040425	0.0866251
Cluster_467	Fungi	Ascomycota	Sordariomycetes	Xylariales	Sporocadaceae	Pestalotiopsis	0	0	4	0	0	0	0	0.03465	0	0
Cluster_42	Fungi	Ascomycota	Leotiomycetes	Helotiales	Hyaloscyphaceae	Pezizella	1	2	196	22	106	0.00866251	0.01155	1.69785	0.12705	0.459113
Cluster_72	Fungi	Ascomycota	Lecanoromycetes	Lecanoromycetes_ord_Incertae_sedis	Lecanoromycetes_fam_Incertae_sedis	Phacidiella	0	2	32	9	78	0	0.01155	0.2772	0.0519751	0.337838
Cluster_31	Fungi	Ascomycota	Leotiomycetes	Phacidiales	Phacidiaceae	Phacidium	4	56	59	81	295	0.03465	0.3234	0.511088	0.467775	1.27772
Cluster_125	Fungi	Ascomycota	Sordariomycetes	Togniniales	Togniniaceae	Phaeoacremonium	0	0	128	0	0	0	0	1.1088	0	0
Cluster_272	Fungi	Ascomycota	Leotiomycetes	Helotiales	Helotiales_fam_Incertae_sedis	Phaeomollisia	2	6	10	0	0	0.017325	0.03465	0.0866251	0	0
Cluster_49	Fungi	Basidiomycota	Tremellomycetes	Tremellales	Phaeotremellaceae	Phaeotremella	398	62	33	2	2	3.44768	0.35805	0.285863	0.01155	0.00866251
Cluster_252	Fungi	Basidiomycota	Agaricomycetes	Phallales	Phallaceae	Phallus	0	2	0	24	0	0	0.01155	0	0.1386	0
Cluster_686	Fungi	Basidiomycota	Agaricomycetes	Polyporales	Phanerochaetaceae	Phanerochaete	6	0	0	0	0	0.0519751	0	0	0	0
Cluster_139	Fungi	Ascomycota	Leotiomycetes	Helotiales	Hyaloscyphaceae	Phialea	0	0	32	0	4	0	0	0.2772	0	0.017325
Cluster_33	Fungi	Basidiomycota	Agaricomycetes	Atheliales	Atheliaceae	Piloderma	0	3	0	647	1	0	0.017325	0	3.73643	0.00433125
Cluster_247	Fungi	Basidiomycota	Tremellomycetes	Filobasidiales	Piskurozymaceae	Piskurozyma	17	19	45	1	4	0.147263	0.109725	0.389813	0.00577501	0.017325
Cluster_604	Fungi	Ascomycota	Sordariomycetes	Xylariales	Amphisphaeriaceae	Polyscytalum	0	0	0	0	6	0	0	0	0	0.0259875
Cluster_246	Fungi	Ascomycota	Leotiomycetes	Thelebolales	Pseudeurotiaceae	Pseudogymnoascus	0	0	33	0	0	0	0	0.285863	0	0
Cluster_187	Fungi	Ascomycota	Sordariomycetes	Glomerellales	Reticulascaceae	Reticulascus	0	0	63	0	0	0	0	0.545738	0	0
Cluster_200	Fungi	Ascomycota	Leotiomycetes	Helotiales	Dermateaceae	Rhizodermea	0	0	0	36	0	0	0	0	0.2079	0
Cluster_130	Fungi	Ascomycota	Dothideomycetes	Dothideales	Dothideaceae	Rhizosphaera	2	0	35	10	14	0.017325	0	0.303188	0.0577501	0.0606376
Cluster_205	Fungi	Basidiomycota	Microbotryomycetes	Sporidiobolales	Sporidiobolaceae	Rhodosporidiobolus	0	1	36	2	0	0	0.00577501	0.31185	0.01155	0
Cluster_103	Fungi	Basidiomycota	Microbotryomycetes	Sporidiobolales	Sporidiobolaceae	Rhodotorula	42	32	57	3	1	0.363825	0.1848	0.493763	0.017325	0.00433125
Cluster_588	Fungi	Ascomycota	Sordariomycetes	Sordariales	Sordariales_fam_Incertae_sedis	Rhodoveronaea	0	0	3	3	2	0	0	0.0259875	0.017325	0.00866251
Cluster_25	Fungi	Basidiomycota	Tremellomycetes	Tremellales	Trimorphomycetaceae	Saitozyma	538	331	24	17	4	4.66043	1.91153	0.2079	0.0981751	0.017325
Cluster_10	Fungi	Ascomycota	Dothideomycetes	Dothideales	Dothideaceae	Scleroconidioma	1570	920	120	7	23	13.6001	5.31301	1.0395	0.040425	0.0996188
Cluster_513	Fungi	Ascomycota	Leotiomycetes	Helotiales	Dermateaceae	Scleropezicula	0	0	0	0	17	0	0	0	0	0.0736313
Cluster_225	Fungi	Ascomycota	Coniocybomycetes	Coniocybales	Coniocybaceae	Sclerophora	0	0	35	0	0	0	0	0.303188	0	0
Cluster_585	Fungi	Ascomycota	Leotiomycetes	Helotiales	Helotiaceae	Scytalidium	0	0	1	3	2	0	0	0.00866251	0.017325	0.00866251
Cluster_157	Fungi	Basidiomycota	Agaricomycetes	Sebacinales	Serendipitaceae	Serendipita	0	0	58	0	0	0	0	0.502426	0	0
Cluster_811	Fungi	Basidiomycota	Agaricomycetes	Trechisporales	Trechisporales_fam_Incertae_sedis	Sistotremastrum	0	0	0	0	4	0	0	0	0	0.017325
Cluster_354	Fungi	Basidiomycota	Microbotryomycetes	Microbotryomycetes_ord_Incertae_sedis	Chrysozymaceae	Slooffia	0	0	11	0	1	0	0	0.0952876	0	0.00433125
Cluster_163	Fungi	Basidiomycota	Tremellomycetes	Filobasidiales	Piskurozymaceae	Solicoccozyma	2	10	66	0	0	0.017325	0.0577501	0.571726	0	0
Cluster_596	Fungi	Ascomycota	Leotiomycetes	Helotiales	Helotiales_fam_Incertae_sedis	Spirosphaera	0	0	0	5	3	0	0	0	0.028875	0.0129938
Cluster_487	Fungi	Basidiomycota	Microbotryomycetes	Sporidiobolales	Sporidiobolaceae	Sporobolomyces	0	0	9	0	0	0	0	0.0779626	0	0
Cluster_183	Fungi	Basidiomycota	Agaricomycetes	Russulales	Stereaceae	Stereum	0	0	39	0	0	0	0	0.337838	0	0
Cluster_153	Fungi	Basidiomycota	Tremellomycetes	Tremellales	Trimorphomycetaceae	Sugitazyma	0	1	6	23	37	0	0.00577501	0.0519751	0.132825	0.160256
Cluster_43	Fungi	Basidiomycota	Tremellomycetes	Tremellales	Syzygosporaceae	Syzygospora	104	200	6	17	3	0.900901	1.155	0.0519751	0.0981751	0.0129938
Cluster_332	Fungi	Basidiomycota	Tremellomycetes	Cystofilobasidiales	Mrakiaceae	Tausonia	0	13	6	3	1	0	0.0750751	0.0519751	0.017325	0.00433125
Cluster_599	Fungi	Ascomycota	Dothideomycetes	Capnodiales	Teratosphaeriaceae	Teratosphaeria	0	0	0	1	1	0	0	0	0.00577501	0.00433125
Cluster_100	Fungi	Ascomycota	Sordariomycetes	Hypocreales	Ophiocordycipitaceae	Tolypocladium	0	0	13	67	5	0	0	0.112613	0.386925	0.0216563
Cluster_633	Fungi	Basidiomycota	Agaricomycetes	Thelephorales	Thelephoraceae	Tomentella	0	0	0	3	0	0	0	0	0.017325	0
Cluster_661	Fungi	Basidiomycota	Agaricomycetes	Thelephorales	Thelephoraceae	Tomentellopsis	1	0	0	2	5	0.00866251	0	0	0.01155	0.0216563
Cluster_137	Fungi	Basidiomycota	Agaricomycetes	Trechisporales	Hydnodontaceae	Trechispora	0	0	1	88	0	0	0	0.00866251	0.508201	0
Cluster_114	Fungi	Ascomycota	Dothideomycetes	Pleosporales	Trematosphaeriaceae	Trematosphaeria	0	0	83	0	0	0	0	0.718988	0	0
Cluster_70	Fungi	Basidiomycota	Tremellomycetes	Tremellales	Tremellaceae	Tremella	16	12	5	18	78	0.1386	0.0693001	0.0433125	0.10395	0.337838
Cluster_1	Fungi	Ascomycota	Sordariomycetes	Hypocreales	Hypocreaceae	Trichoderma	3155	10518	2357	137	31	27.3302	60.7415	20.4175	0.791176	0.134269
Cluster_241	Fungi	Basidiomycota	Agaricomycetes	Boletales	Boletaceae	Tylopilus	0	0	0	12	0	0	0	0	0.0693001	0
Cluster_18	Fungi	Basidiomycota	Agaricomycetes	Atheliales	Atheliaceae	Tylospora	32	5	981	39	76	0.2772	0.028875	8.49792	0.225225	0.329175
Cluster_329	Fungi	Mucoromycota	Umbelopsidomycetes	Umbelopsidales	Umbelopsidaceae	Umbelopsis	0	0	20	0	0	0	0	0.17325	0	0
Cluster_19	Fungi	Rozellomycota	unidentified	unidentified	unidentified	unidentified	580	1261	574	1139	3311	5.02426	7.28228	4.97228	6.57773	14.3408
Cluster_62	Fungi	Ascomycota	Sordariomycetes	Sordariales	Lasiosphaeriaceae	unidentified	110	10	28	31	101	0.952876	0.0577501	0.24255	0.179025	0.437457
Cluster_161	Fungi	Basidiomycota	Tremellomycetes	Filobasidiales	unidentified	unidentified	89	45	22	16	39	0.770963	0.259875	0.190575	0.0924001	0.168919
Cluster_89	Fungi	Basidiomycota	Microbotryomycetes	Kriegeriales	Kriegeriaceae	unidentified	64	106	17	0	3	0.554401	0.612151	0.147263	0	0.0129938
Cluster_63	Fungi	Basidiomycota	Microbotryomycetes	unidentified	unidentified	unidentified	40	28	222	3	0	0.3465	0.1617	1.92308	0.017325	0
Cluster_57	Fungi	Basidiomycota	Microbotryomycetes	Sporidiobolales	unidentified	unidentified	40	51	5	50	271	0.3465	0.294525	0.0433125	0.28875	1.17377
Cluster_105	Fungi	Basidiomycota	unidentified	unidentified	unidentified	unidentified	34	85	117	23	98	0.294525	0.490875	1.01351	0.132825	0.424463
Cluster_12	Fungi	Basidiomycota	Agaricomycetes	Auriculariales	unidentified	unidentified	26	6	598	545	1377	0.225225	0.03465	5.18018	3.14738	5.96414
Cluster_7	Fungi	Basidiomycota	Agaricomycetes	Agaricales	unidentified	unidentified	26	1	44	990	2446	0.225225	0.00577501	0.38115	5.71726	10.5942
Cluster_26	Fungi	Basidiomycota	Agaricomycetes	unidentified	unidentified	unidentified	21	47	171	77	319	0.181913	0.271425	1.48129	0.444675	1.38167
Cluster_326	Fungi	Basidiomycota	Agaricomycetes	Agaricales	Cortinariaceae	unidentified	7	6	0	3	1	0.0606376	0.03465	0	0.017325	0.00433125
Cluster_124	Fungi	Basidiomycota	Agaricomycetes	Trechisporales	unidentified	unidentified	6	1	0	51	40	0.0519751	0.00577501	0	0.294525	0.17325
Cluster_8	Fungi	Basidiomycota	Malasseziomycetes	Malasseziales	unidentified	unidentified	5	19	220	1163	3800	0.0433125	0.109725	1.90575	6.71633	16.4588
Cluster_38	Fungi	Basidiomycota	Tremellomycetes	Tremellales	unidentified	unidentified	3	10	107	332	574	0.0259875	0.0577501	0.926888	1.9173	2.48614
Cluster_28	Fungi	Basidiomycota	Tremellomycetes	Cystofilobasidiales	unidentified	unidentified	1	4	42	459	4	0.00866251	0.0231	0.363825	2.65073	0.017325
Cluster_80	Fungi	Ascomycota	Leotiomycetes	Helotiales	Hyaloscyphaceae	unidentified	1	2	4	22	72	0.00866251	0.01155	0.03465	0.12705	0.31185
Cluster_6	Fungi	Ascomycota	Leotiomycetes	Helotiales	unidentified	unidentified	1	1	0	412	2910	0.00866251	0.00577501	0	2.3793	12.604
Cluster_97	Fungi	Ascomycota	Leotiomycetes	Rhytismatales	Rhytismataceae	unidentified	0	0	85	16	31	0	0	0.736313	0.0924001	0.134269
Cluster_126	Fungi	unidentified	unidentified	unidentified	unidentified	unidentified	0	0	64	0	0	0	0	0.554401	0	0
Cluster_5	Fungi	Ascomycota	Leotiomycetes	Helotiales	Dermateaceae	unidentified	0	1	47	3025	888	0	0.00577501	0.407138	17.4694	3.84615
Cluster_23	Fungi	Ascomycota	Leotiomycetes	Helotiales	Helotiaceae	unidentified	0	5	24	315	699	0	0.028875	0.2079	1.81913	3.02755
Cluster_407	Fungi	Ascomycota	Leotiomycetes	unidentified	unidentified	unidentified	0	0	18	0	0	0	0	0.155925	0	0
Cluster_430	Fungi	Ascomycota	unidentified	unidentified	unidentified	unidentified	0	2	14	0	0	0	0.01155	0.121275	0	0
Cluster_389	Fungi	Ascomycota	Sordariomycetes	Xylariales	unidentified	unidentified	0	1	11	2	0	0	0.00577501	0.0952876	0.01155	0
Cluster_288	Fungi	Ascomycota	Sordariomycetes	Xylariales	Hyponectriaceae	unidentified	0	0	11	25	0	0	0	0.0952876	0.144375	0
Cluster_264	Fungi	Ascomycota	Sordariomycetes	Hypocreales	unidentified	unidentified	0	8	10	0	0	0	0.0462	0.0866251	0	0
Cluster_511	Fungi	Ascomycota	Sordariomycetes	Hypocreales	Bionectriaceae	unidentified	0	0	8	0	1	0	0	0.0693001	0	0.00433125
Cluster_91	Fungi	Ascomycota	Sordariomycetes	Sordariales	unidentified	unidentified	0	1	7	161	133	0	0.00577501	0.0606376	0.929776	0.576057
Cluster_74	Fungi	Ascomycota	Sordariomycetes	Chaetosphaeriales	Chaetosphaeriaceae	unidentified	0	0	7	137	1	0	0	0.0606376	0.791176	0.00433125
Cluster_255	Fungi	Ascomycota	Dothideomycetes	Capnodiales	Teratosphaeriaceae	unidentified	0	0	3	60	22	0	0	0.0259875	0.3465	0.0952876
Cluster_457	Fungi	Ascomycota	Leotiomycetes	Helotiales	Rutstroemiaceae	unidentified	0	11	2	0	0	0	0.0635251	0.017325	0	0
Cluster_20	Fungi	Ascomycota	Lecanoromycetes	Lecanorales	unidentified	unidentified	0	1	1	210	615	0	0.00577501	0.00866251	1.21275	2.66372
Cluster_270	Fungi	Ascomycota	Lecanoromycetes	unidentified	unidentified	unidentified	0	0	1	46	3	0	0	0.00866251	0.26565	0.0129938
Cluster_54	Fungi	Ascomycota	Dothideomycetes	Venturiales	Venturiaceae	unidentified	0	0	0	174	146	0	0	0	1.00485	0.632363
Cluster_52	Fungi	Ascomycota	Dothideomycetes	Venturiales	Sympoventuriaceae	unidentified	0	0	0	122	110	0	0	0	0.704551	0.476438
Cluster_129	Fungi	Ascomycota	Dothideomycetes	Capnodiales	unidentified	unidentified	0	0	0	30	50	0	0	0	0.17325	0.216563
Cluster_117	Fungi	Ascomycota	Dothideomycetes	Capnodiales	Mycosphaerellaceae	unidentified	0	0	0	5	49	0	0	0	0.028875	0.212231
Cluster_314	Fungi	Ascomycota	Dothideomycetes	unidentified	unidentified	unidentified	0	0	0	10	25	0	0	0	0.0577501	0.108281
Cluster_368	Fungi	Ascomycota	Dothideomycetes	Pleosporales	unidentified	unidentified	0	0	0	2	11	0	0	0	0.01155	0.0476438
Cluster_283	Fungi	Ascomycota	Eurotiomycetes	Chaetothyriales	Herpotrichiellaceae	unidentified	0	0	0	10	7	0	0	0	0.0577501	0.0303188
Cluster_425	Fungi	Ascomycota	Eurotiomycetes	Chaetothyriales	unidentified	unidentified	0	0	0	1	5	0	0	0	0.00577501	0.0216563
Cluster_152	Fungi	Ascomycota	Dothideomycetes	Venturiales	Venturiaceae	Venturia	0	2	7	13	29	0	0.01155	0.0606376	0.0750751	0.125606
Cluster_312	Fungi	Basidiomycota	Tremellomycetes	Tremellales	Bulleribasidiaceae	Vishniacozyma	0	0	8	0	2	0	0	0.0693001	0	0.00866251
Cluster_670	Fungi	Ascomycota	Sordariomycetes	Hypocreales	Nectriaceae	Volutella	4	8	0	2	0	0.03465	0.0462	0	0.01155	0
Cluster_27	Fungi	Ascomycota	Leotiomycetes	Helotiales	Helotiales_fam_Incertae_sedis	Xenochalara	3	1	24	175	483	0.0259875	0.00577501	0.2079	1.01063	2.092
Cluster_217	Fungi	Basidiomycota	Microbotryomycetes	Kriegeriales	Kriegeriaceae	Yamadamyces	5	3	22	3	3	0.0433125	0.017325	0.190575	0.017325	0.0129938
NA	NA	NA	NA	NA	NA	NA	1538	920	313	372	274	13.3229	5.31301	2.71137	2.1483	1.18676
b) Bacterial taxonomy clustered at the family level
						Intermediate decayed wood	Advanced decayed wood	Non-decayed wood	Soil	Forest floor	Intermediate decayed wood	Advanced decayed wood	Non-decayed wood	Soil	Forest floor
	Kingdom	Phylum	Class	Order	Family	Mean relative abundance					Mean relative abundance (%)
Cluster_512	Bacteria	Bacteroidota	Bacteroidia	Cytophagales	Microscillaceae	0	0	2	3	22	0	0	0.00955657	0.012287	0.0788417
Cluster_1080	Bacteria	Bacteroidota	Bacteroidia	Cytophagales	Cytophagaceae	0	0	32	2	28	0	0	0.152905	0.00819135	0.100344
Cluster_381	Bacteria	Bacteroidota	Bacteroidia	Chitinophagales	37-13	0	1	36	26	68	0	0.00477829	0.172018	0.106488	0.243693
Cluster_426	Bacteria	Bacteroidota	Bacteroidia	Flavobacteriales	Flavobacteriaceae	0	0	461	0	0	0	0	2.20279	0	0
Cluster_275	Bacteria	Bacteroidota	Bacteroidia	Chitinophagales	unknown family	0	0	0	35	7	0	0	0	0.143349	0.025086
Cluster_11	Bacteria	Bacteroidota	Bacteroidia	Chitinophagales	Chitinophagaceae	23	7	380	1160	1854	0.164851	0.033448	1.81575	4.75098	6.64421
Cluster_39	Bacteria	Bacteroidota	Bacteroidia	Sphingobacteriales	CWT CU03-E12	0	0	0	333	94	0	0	0	1.36386	0.336869
Cluster_500	Bacteria	Bacteroidota	Bacteroidia	Bacteroidales	Marinifilaceae	0	1	0	0	22	0	0.00477829	0	0	0.0788417
Cluster_10	Bacteria	Bacteroidota	Bacteroidia	Sphingobacteriales	Sphingobacteriaceae	302	568	2346	1454	7641	2.16456	2.71407	11.2099	5.95511	27.3832
Cluster_237	Bacteria	Bacteroidota	Bacteroidia	Sphingobacteriales	env.OPS 17	0	0	8	16	115	0	0	0.0382263	0.0655308	0.412127
Cluster_548	Bacteria	Bacteroidota	Bacteroidia	Flavobacteriales	Blattabacteriaceae	0	0	0	0	24	0	0	0	0	0.0860092
Cluster_97	Bacteria	Planctomycetota	vadinHA49	unknown order	unknown family	1	1	6	97	365	0.00716743	0.00477829	0.0286697	0.39728	1.30806
Cluster_862	Bacteria	Abditibacteriota	Abditibacteria	Abditibacteriales	Abditibacteriaceae	0	0	0	6	10	0	0	0	0.024574	0.0358372
Cluster_76	Bacteria	Armatimonadota	Armatimonadia	Armatimonadales	unknown family	6	8	86	81	195	0.0430046	0.0382263	0.410933	0.33175	0.698825
Cluster_1049	Bacteria	RCP2-54	unknown class	unknown order	unknown family	0	0	0	6	0	0	0	0	0.024574	0
Cluster_159	Bacteria	Chloroflexi	AD3	unknown order	unknown family	1	0	3	114	9	0.00716743	0	0.0143349	0.466907	0.0322534
Cluster_448	Bacteria	Armatimonadota	Chthonomonadetes	Chthonomonadales	Chthonomonadaceae	0	0	7	42	8	0	0	0.033448	0.172018	0.0286697
Cluster_38	Bacteria	WPS-2	unknown class	unknown order	unknown family	16	8	129	724	71	0.114679	0.0382263	0.616399	2.96527	0.254444
Cluster_1078	Bacteria	Cyanobacteria	Vampirivibrionia	Obscuribacterales	Obscuribacteraceae	0	0	1	4	5	0	0	0.00477829	0.0163827	0.0179186
Cluster_59	Bacteria	Cyanobacteria	Cyanobacteriia	Chloroplast	unknown family	15	6	39	62	330	0.107511	0.0286697	0.186353	0.253932	1.18263
Cluster_220	Bacteria	Actinobacteriota	Acidimicrobiia	unknown order	unknown family	16	12	68	307	54	0.114679	0.0573394	0.324924	1.25737	0.193521
Cluster_23	Bacteria	Actinobacteriota	Acidimicrobiia	IMCC26256	unknown family	15	13	40	530	28	0.107511	0.0621177	0.191131	2.17071	0.100344
Cluster_50	Bacteria	Actinobacteriota	Actinobacteria	Pseudonocardiales	Pseudonocardiaceae	10	30	50	340	200	0.0716743	0.143349	0.238914	1.39253	0.716743
Cluster_675	Bacteria	Actinobacteriota	Actinobacteria	Corynebacteriales	Corynebacteriaceae	2	4	85	3	3	0.0143349	0.0191131	0.406154	0.012287	0.0107511
Cluster_9	Bacteria	Actinobacteriota	Actinobacteria	Corynebacteriales	Mycobacteriaceae	215	310	349	1612	619	1.541	1.48127	1.66762	6.60223	2.21832
Cluster_616	Bacteria	Actinobacteriota	Actinobacteria	Corynebacteriales	Nocardiaceae	0	0	0	41	3	0	0	0	0.167923	0.0107511
Cluster_837	Bacteria	Actinobacteriota	Actinobacteria	Frankiales	Nakamurellaceae	0	3	36	2	1	0	0.0143349	0.172018	0.00819135	0.00358372
Cluster_1599	Bacteria	Actinobacteriota	Actinobacteria	Kineosporiales	Kineosporiaceae	0	0	0	0	8	0	0	0	0	0.0286697
Cluster_729	Bacteria	Actinobacteriota	Actinobacteria	Multi-affiliation	Multi-affiliation	3	2	39	1	0	0.0215023	0.00955657	0.186353	0.00409567	0
Cluster_896	Bacteria	Actinobacteriota	Actinobacteria	Micrococcales	Micrococcaceae	1	2	27	0	0	0.00716743	0.00955657	0.129014	0	0
Cluster_1537	Bacteria	Actinobacteriota	Actinobacteria	Micrococcales	Intrasporangiaceae	0	0	30	1	0	0	0	0.143349	0.00409567	0
Cluster_765	Bacteria	Actinobacteriota	Actinobacteria	Micrococcales	Dermacoccaceae	1	1	0	8	0	0.00716743	0.00477829	0	0.0327654	0
Cluster_3	Bacteria	Actinobacteriota	Actinobacteria	Micrococcales	Microbacteriaceae	939	4018	248	23	179	6.73022	19.1992	1.18502	0.0942005	0.641485
Cluster_361	Bacteria	Actinobacteriota	Actinobacteria	Frankiales	Frankiaceae	7	12	93	20	69	0.050172	0.0573394	0.444381	0.0819135	0.247276
Cluster_46	Bacteria	Actinobacteriota	Actinobacteria	Propionibacteriales	Propionibacteriaceae	5	29	939	7	1	0.0358372	0.13857	4.48681	0.0286697	0.00358372
Cluster_946	Bacteria	Actinobacteriota	Actinobacteria	Propionibacteriales	Nocardioidaceae	0	0	0	0	6	0	0	0	0	0.0215023
Cluster_99	Bacteria	Actinobacteriota	Actinobacteria	Frankiales	Acidothermaceae	127	137	170	1280	338	0.910264	0.654625	0.812309	5.24246	1.2113
Cluster_66	Bacteria	Actinobacteriota	Actinobacteria	Catenulisporales	Actinospicaceae	1	1	8	376	73	0.00716743	0.00477829	0.0382263	1.53997	0.261611
Cluster_1153	Bacteria	Actinobacteriota	Actinobacteria	Streptosporangiales	Thermomonosporaceae	0	0	0	7	0	0	0	0	0.0286697	0
Cluster_318	Bacteria	Actinobacteriota	Actinobacteria	Streptomycetales	Streptomycetaceae	5	2	12	23	4	0.0358372	0.00955657	0.0573394	0.0942005	0.0143349
Cluster_283	Bacteria	Firmicutes	Bacilli	Multi-affiliation	Multi-affiliation	6	4	116	1	1	0.0430046	0.0191131	0.554281	0.00409567	0.00358372
Cluster_633	Bacteria	Firmicutes	Bacilli	Lactobacillales	Streptococcaceae	0	1	65	0	0	0	0.00477829	0.310589	0	0
Cluster_801	Bacteria	Actinobacteriota	Thermoleophilia	Gaiellales	unknown family	0	0	3	16	2	0	0	0.0143349	0.0655308	0.00716743
Cluster_13	Bacteria	Actinobacteriota	Thermoleophilia	Solirubrobacterales	Solirubrobacteraceae	175	182	220	2079	1390	1.2543	0.869648	1.05122	8.51491	4.98136
Cluster_244	Bacteria	Actinobacteriota	Thermoleophilia	Solirubrobacterales	67-14	11	15	23	31	100	0.0788417	0.0716743	0.109901	0.126966	0.358372
Cluster_336	Bacteria	Verrucomicrobiota	Verrucomicrobiae	Opitutales	Opitutaceae	0	0	32	52	25	0	0	0.152905	0.212975	0.0895929
Cluster_266	Bacteria	Verrucomicrobiota	Verrucomicrobiae	Methylacidiphilales	Methylacidiphilaceae	5	1	56	60	68	0.0358372	0.00477829	0.267584	0.24574	0.243693
Cluster_515	Bacteria	Verrucomicrobiota	Verrucomicrobiae	Pedosphaerales	Pedosphaeraceae	0	1	48	267	46	0	0.00477829	0.229358	1.09355	0.164851
Cluster_561	Bacteria	Verrucomicrobiota	Verrucomicrobiae	Chthoniobacterales	Xiphinematobacteraceae	1	0	33	13	6	0.00716743	0	0.157683	0.0532438	0.0215023
Cluster_29	Bacteria	Verrucomicrobiota	Verrucomicrobiae	Chthoniobacterales	Chthoniobacteraceae	4	4	367	518	529	0.0286697	0.0191131	1.75363	2.12156	1.89579
Cluster_1117	Bacteria	Verrucomicrobiota	Verrucomicrobiae	Chthoniobacterales	Terrimicrobiaceae	0	2	2	0	1	0	0.00955657	0.00955657	0	0.00358372
Cluster_1257	Bacteria	Verrucomicrobiota	Verrucomicrobiae	Verrucomicrobiales	Verrucomicrobiaceae	1	0	47	2	24	0.00716743	0	0.22458	0.00819135	0.0860092
Cluster_727	Bacteria	Planctomycetota	Phycisphaerae	Tepidisphaerales	CPla-3 termite group	0	0	5	9	12	0	0	0.0238914	0.0368611	0.0430046
Cluster_843	Bacteria	Planctomycetota	Phycisphaerae	Tepidisphaerales	Tepidisphaeraceae	0	0	7	1	6	0	0	0.033448	0.00409567	0.0215023
Cluster_612	Bacteria	Planctomycetota	Phycisphaerae	Tepidisphaerales	WD2101 soil group	1	3	109	241	187	0.00716743	0.0143349	0.520833	0.987058	0.670155
Cluster_141	Bacteria	Planctomycetota	Planctomycetes	Pirellulales	Pirellulaceae	2	0	2	335	97	0.0143349	0	0.00955657	1.37205	0.34762
Cluster_235	Bacteria	Planctomycetota	Planctomycetes	Planctomycetales	Gimesiaceae	2	1	0	118	2	0.0143349	0.00477829	0	0.48329	0.00716743
Cluster_182	Bacteria	Planctomycetota	Planctomycetes	Isosphaerales	Isosphaeraceae	32	37	48	434	26	0.229358	0.176797	0.229358	1.77752	0.0931766
Cluster_64	Bacteria	Planctomycetota	Planctomycetes	Gemmatales	Gemmataceae	3	1	11	309	125	0.0215023	0.00477829	0.0525612	1.26556	0.447964
Cluster_530	Bacteria	Acidobacteriota	Blastocatellia	Blastocatellales	Blastocatellaceae	0	0	51	0	0	0	0	0.243693	0	0
Cluster_695	Archaea	Crenarchaeota	Nitrososphaeria	Nitrososphaerales	Nitrososphaeraceae	2	2	5	6	3	0.0143349	0.00955657	0.0238914	0.024574	0.0107511
Cluster_873	Bacteria	Verrucomicrobiota	Chlamydiae	Chlamydiales	Simkaniaceae	0	0	0	7	2	0	0	0	0.0286697	0.00716743
Cluster_198	Bacteria	Acidobacteriota	Acidobacteriae	Bryobacterales	Bryobacteraceae	2	1	29	295	132	0.0143349	0.00477829	0.13857	1.20822	0.47305
Cluster_54	Bacteria	Acidobacteriota	Acidobacteriae	Solibacterales	Solibacteraceae	5	2	38	707	299	0.0358372	0.00955657	0.181575	2.89564	1.07153
Cluster_156	Bacteria	Acidobacteriota	Acidobacteriae	Subgroup 2	unknown family	1	0	125	177	5	0.00716743	0	0.597286	0.724934	0.0179186
Cluster_286	Bacteria	Acidobacteriota	Acidobacteriae	Acidobacteriales	unknown family	0	0	43	114	6	0	0	0.205466	0.466907	0.0215023
Cluster_77	Bacteria	Acidobacteriota	Acidobacteriae	Acidobacteriales	Acidobacteriaceae (Subgroup 1)	486	675	3308	3062	3250	3.48337	3.22534	15.8066	12.541	11.6471
Cluster_436	Bacteria	Acidobacteriota	Acidobacteriae	Acidobacteriales	Koribacteraceae	0	0	3	111	13	0	0	0.0143349	0.45462	0.0465883
Cluster_17	Bacteria	Proteobacteria	Alphaproteobacteria	Acetobacterales	Acetobacteraceae	1670	1282	335	463	647	11.9696	6.12576	1.60073	1.8963	2.31866
Cluster_646	Bacteria	Proteobacteria	Alphaproteobacteria	Azospirillales	Inquilinaceae	4	8	32	20	30	0.0286697	0.0382263	0.152905	0.0819135	0.107511
Cluster_1106	Bacteria	Proteobacteria	Alphaproteobacteria	Reyranellales	Reyranellaceae	0	0	6	1	2	0	0	0.0286697	0.00409567	0.00716743
Cluster_411	Bacteria	Proteobacteria	Alphaproteobacteria	Elsterales	Elsteraceae	13	2	7	5	18	0.0931766	0.00955657	0.033448	0.0204784	0.0645069
Cluster_525	Bacteria	Proteobacteria	Alphaproteobacteria	Elsterales	unknown family	0	0	1	35	0	0	0	0.00477829	0.143349	0
Cluster_1156	Bacteria	Proteobacteria	Alphaproteobacteria	Azospirillales	Azospirillaceae	0	0	25	0	0	0	0	0.119457	0	0
Cluster_642	Bacteria	Proteobacteria	Alphaproteobacteria	Paracaedibacterales	Paracaedibacteraceae	12	4	0	6	14	0.0860092	0.0191131	0	0.024574	0.050172
Cluster_906	Bacteria	Proteobacteria	Alphaproteobacteria	Rickettsiales	SM2D12	0	0	17	2	7	0	0	0.0812309	0.00819135	0.025086
Cluster_1042	Bacteria	Bdellovibrionota	Oligoflexia	0319-6G20	unknown family	2	4	22	1	7	0.0143349	0.0191131	0.105122	0.00409567	0.025086
Cluster_218	Bacteria	Proteobacteria	Alphaproteobacteria	Micropepsales	Micropepsaceae	65	63	172	93	120	0.465883	0.301032	0.821865	0.380898	0.430046
Cluster_65	Bacteria	Proteobacteria	Alphaproteobacteria	Sphingomonadales	Sphingomonadaceae	96	68	838	15	85	0.688073	0.324924	4.0042	0.0614351	0.304616
Cluster_968	Bacteria	Proteobacteria	Alphaproteobacteria	Rhodospirillales	Magnetospirillaceae	0	0	11	1	0	0	0	0.0525612	0.00409567	0
Cluster_190	Bacteria	Proteobacteria	Alphaproteobacteria	Rhizobiales	Rhizobiaceae	3	1	120	1	33	0.0215023	0.00477829	0.573394	0.00409567	0.118263
Cluster_104	Bacteria	Proteobacteria	Alphaproteobacteria	Caulobacterales	Caulobacteraceae	196	270	584	248	736	1.40482	1.29014	2.79052	1.01573	2.63761
Cluster_19	Bacteria	Proteobacteria	Alphaproteobacteria	Rhizobiales	Beijerinckiaceae	397	484	338	214	350	2.84547	2.31269	1.61506	0.876474	1.2543
Cluster_22	Bacteria	Proteobacteria	Alphaproteobacteria	Rhizobiales	Xanthobacteraceae	33	50	450	450	330	0.236525	0.238914	2.15023	1.84305	1.18263
Cluster_970	Bacteria	Proteobacteria	Alphaproteobacteria	Rhizobiales	Labraceae	1	0	1	0	2	0.00716743	0	0.00477829	0	0.00716743
Cluster_604	Bacteria	Proteobacteria	Alphaproteobacteria	Rhizobiales	Devosiaceae	2	1	24	9	26	0.0143349	0.00477829	0.114679	0.0368611	0.0931766
Cluster_245	Bacteria	Myxococcota	Polyangia	Polyangiales	Sandaracinaceae	0	0	2	0	52	0	0	0.00955657	0	0.186353
Cluster_497	Bacteria	Myxococcota	Polyangia	Polyangiales	Polyangiaceae	0	0	18	18	39	0	0	0.0860092	0.0737221	0.139765
Cluster_110	Bacteria	Proteobacteria	Gammaproteobacteria	Gammaproteobacteria Incertae Sedis	unknown family	5	28	127	388	154	0.0358372	0.133792	0.606843	1.58912	0.551892
Cluster_82	Bacteria	Proteobacteria	Gammaproteobacteria	Multi-affiliation	Multi-affiliation	0	0	2	255	49	0	0	0.00955657	1.0444	0.175602
Cluster_389	Bacteria	Proteobacteria	Gammaproteobacteria	JG36-TzT-191	unknown family	0	0	24	12	11	0	0	0.114679	0.0491481	0.0394209
Cluster_32	Bacteria	Proteobacteria	Gammaproteobacteria	WD260	unknown family	9	6	116	611	317	0.0645069	0.0286697	0.554281	2.50246	1.13604
Cluster_40	Bacteria	Proteobacteria	Gammaproteobacteria	Pseudomonadales	Pseudomonadaceae	2	5	1236	9	37	0.0143349	0.0238914	5.90596	0.0368611	0.132597
Cluster_126	Bacteria	Proteobacteria	Gammaproteobacteria	Diplorickettsiales	Diplorickettsiaceae	33	2	4	113	103	0.236525	0.00955657	0.0191131	0.462811	0.369123
Cluster_479	Bacteria	Proteobacteria	Gammaproteobacteria	Legionellales	Legionellaceae	0	0	1	51	14	0	0	0.00477829	0.208879	0.050172
Cluster_18	Bacteria	Proteobacteria	Gammaproteobacteria	Xanthomonadales	Rhodanobacteraceae	43	50	562	637	629	0.3082	0.238914	2.6854	2.60894	2.25416
Cluster_184	Bacteria	Proteobacteria	Gammaproteobacteria	Xanthomonadales	Xanthomonadaceae	1	0	443	41	115	0.00716743	0	2.11678	0.167923	0.412127
Cluster_1150	Bacteria	Proteobacteria	Gammaproteobacteria	Salinisphaerales	Solimonadaceae	0	0	0	10	0	0	0	0	0.0409567	0
Cluster_1551	Bacteria	Proteobacteria	Gammaproteobacteria	Enterobacterales	Enterobacteriaceae	4	4	13	0	0	0.0286697	0.0191131	0.0621177	0	0
Cluster_243	Bacteria	Proteobacteria	Gammaproteobacteria	Burkholderiales	Alcaligenaceae	1	1	119	0	0	0.00716743	0.00477829	0.568616	0	0
Cluster_556	Bacteria	Proteobacteria	Gammaproteobacteria	Burkholderiales	Multi-affiliation	14	14	0	0	0	0.100344	0.066896	0	0	0
Cluster_419	Bacteria	Proteobacteria	Gammaproteobacteria	Burkholderiales	Hydrogenophilaceae	52	15	0	0	4	0.372706	0.0716743	0	0	0.0143349
Cluster_69	Bacteria	Proteobacteria	Gammaproteobacteria	Burkholderiales	Oxalobacteraceae	69	57	727	22	74	0.494553	0.272362	3.47381	0.0901048	0.265195
Cluster_402	Bacteria	Proteobacteria	Gammaproteobacteria	Burkholderiales	Chitinimonadaceae	0	3	18	5	15	0	0.0143349	0.0860092	0.0204784	0.0537557
Cluster_316	Bacteria	Proteobacteria	Gammaproteobacteria	Burkholderiales	Chitinibacteraceae	0	9	17	4	18	0	0.0430046	0.0812309	0.0163827	0.0645069
Cluster_668	Bacteria	Proteobacteria	Gammaproteobacteria	Burkholderiales	Rhodocyclaceae	0	0	1	3	10	0	0	0.00477829	0.012287	0.0358372
Cluster_31	Bacteria	Proteobacteria	Gammaproteobacteria	Burkholderiales	Comamonadaceae	53	92	731	124	888	0.379874	0.439602	3.49293	0.507864	3.18234
Cluster_2	Bacteria	Proteobacteria	Gammaproteobacteria	Burkholderiales	Burkholderiaceae	4747	8341	1903	1000	1554	34.0238	39.8557	9.09308	4.09567	5.56909
Cluster_396	Bacteria	Proteobacteria	Gammaproteobacteria	Enterobacterales	Pectobacteriaceae	0	0	65	0	1	0	0	0.310589	0	0.00358372
Cluster_62	Bacteria	Proteobacteria	Gammaproteobacteria	Enterobacterales	Multi-affiliation	1	2	811	0	0	0.00716743	0.00955657	3.87519	0	0
Cluster_429	Bacteria	Proteobacteria	Gammaproteobacteria	Pseudomonadales	Moraxellaceae	4	6	114	2	4	0.0286697	0.0286697	0.544725	0.00819135	0.0143349
Cluster_359	Bacteria	Armatimonadota	Fimbriimonadia	Fimbriimonadales	Fimbriimonadaceae	1	0	0	29	11	0.00716743	0	0	0.118775	0.0394209
Cluster_4	Bacteria	Patescibacteria	Saccharimonadia	Saccharimonadales	unknown family	1986	3339	287	1489	1678	14.2345	15.9547	1.37137	6.09846	6.01347
Cluster_1241	Bacteria	Patescibacteria	Saccharimonadia	Saccharimonadales	WWH38	0	0	0	10	0	0	0	0	0.0409567	0
Cluster_542	Bacteria	Patescibacteria	Saccharimonadia	Saccharimonadales	Multi-affiliation	1	1	2	7	64	0.00716743	0.00477829	0.00955657	0.0286697	0.229358
Cluster_166	Bacteria	Patescibacteria	Saccharimonadia	Saccharimonadales	LWQ8	7	5	43	235	463	0.050172	0.0238914	0.205466	0.962484	1.65926
Cluster_337	Bacteria	Dependentiae	Babeliae	Babeliales	Vermiphilaceae	0	0	1	8	13	0	0	0.00477829	0.0327654	0.0465883
Cluster_808	Bacteria	Dependentiae	Babeliae	Babeliales	unknown family	0	0	0	6	5	0	0	0	0.024574	0.0179186
NA	NA	NA	NA	NA	NA	1696	585	31	51	358	14.16	2.88	0.15	0.21	1.3
