## Supplemental Table 3 for "Impact of Norway spruce pre-degradation stages induced by *G. trabeum* on fungal and bacterial communities"

### Sheet: Feuil 1
Forest	Breuil-Chenue, Morvan, France
Coordinate GPS Lambert 93 dirN	47°18'
dirE	4°5'
Elevation (m)	640
Mean temperature (°C)	9
Annual rainfall (mm)	1280
a) Soil properties (0-5 cm)
	P 01	P 02	P 03	P 04	P 05
pH	3.9	3.88	4.04	4.09	3.98
Humidité	34.2	32.3	33	25.7	27.7
C (g/kg)	102.1	126.2	109.5	85.4	111.7
N total (g/kg)	4.9	6.2	5.3	4.1	5.3
P (g/kg)	0.128	0.161	0.148	0.123	0.131
C/N	20.84	20.35	20.66	20.83	21.08
Al (meq_100g)	7.78	6.93	7.52	8.02	7.94
Ca (meq_100g)	0.421	0.541	0.708	0.329	0.204
Fe (meq_100g)	0.348	0.343	0.316	0.304	0.341
K (meq_100g)	0.381	0.527	0.528	0.365	0.385
Mg (meq_100g)	0.322	0.437	0.375	0.26	0.257
Mn (meq_100g)	0.0627	0.121	0.186	0.0737	0.0532
Na (meq_100g)	0.0777	0.0521	0.043	0.0544	0.0598
b) Forest floor properties
	P 01	P 02	P 03	P 04	P 05
pH	4.34	4.02	4.3	4.43	4.18
C (g/kg)	489.428	487.873	474.555	475.439	497.654
N total (g/kg)	17.647	16.328	16.16	15.576	18.297
P (g/kg)	0.90659	0.8745	0.91675	0.87513	0.99824
C/N	27.73	29.88	29.37	30.52	27.20
Al (g/kg)	1.7659	2.10888	3.35017	3.39556	2.41642
Ca (g/kg)	2.51157	2.08876	2.40558	2.97481	1.99808
Fe (g/kg)	1.3698	1.42602	2.00567	2.0322	1.43999
K (g/kg)	1.35323	1.3593	1.53058	1.62971	1.39828
Mg (g/kg)	0.55944	0.52054	0.679	0.69469	0.52984
Mn (g/kg)	1.23776	1.06864	1.2475	1.83283	1.01003
Na (g/kg)	0.09266	0.06012	0.066	0.0956	0.06469
c) C/N of Non-decayed wood
	S1	S2	S3	S4	S5	S6
%N	0.0545233	0.0646289	0.059524	0.052553	0.0528791	0.0418586
%C	47.4428	47.326	47.445	47.0512	47.1829	46.9406
C/N	870.138	732.273	797.074	895.311	892.28	1121.41
